# Sensitivity of genome-wide tests for mitonuclear genetic incompatibilities

**DOI:** 10.1101/2025.06.30.662443

**Authors:** Shady A. Kuster, Molly Schumer, Justin C. Havird, Daniel B. Sloan

## Abstract

Mismatches between interacting mitochondrial and nuclear gene products in hybrids have been proposed to disproportionately contribute to early species boundaries. Under this model, genetic incompatibilities emerge when mitochondrial haplotypes are in a cellular context without their coevolved nuclear-encoded mitochondrial (n-mt) proteins. Some case studies have shown that such disruptions in mitonuclear coevolution can contribute to reproductive isolation, but whether mitonuclear incompatibilities generate selection that impacts multiple n-mt loci and/or causes broad, genome-wide contributions to speciation is unclear. Here, we leverage a system with several hybridizing species pairs (*Xiphophorus* fishes) that have known mitonuclear incompatibilities of large effect. We divided nuclear-encoded genes into three classes based on level of interaction with mitochondrial gene products. We found only inconsistent statistical support for a difference between these classes in the degree of positive covariation in mitonuclear ancestry. We discuss evidence that these analyses are sensitive to the amount of non-synonymous divergence between parent species in interacting n-mt genes or the age of the hybridization event. Overall, our results imply that genome-wide scans focused on enrichment of broad functional gene classes may often be insufficient for detecting a history of mitonuclear coevolution, even when strong selection is acting on mitonuclear incompatibilities at multiple loci.
