## Supplementary material for "Sensitivity of genome-wide tests for mitonuclear genetic incompatibilities": Table S9

### Sheet: CALL_summary_D-prime
Call:
lm(formula = avgD_prime ~ class.x * NS, data = quantDat)
Residuals	:
Min	1Q	Median	3Q	Max
-0.65358	-0.07143	-0.00129	0.06582	0.60559
	Estimate	Std. Error	t value	Pr(>|t|)
(Intercept)	0.394412	0.00130118	303.12	0
class.xindirect_n-mt	-0.00872541	0.00656362	-1.32936	0.183754
class.xdirect_n-mt	0.00411387	0.0173085	0.237679	0.812134
NS	2.02744	1.45804	1.39052	0.164397
class.xindirect_n-mt:NS	9.98562	7.79178	1.28156	0.200023
class.xdirect_n-mt:NS	20.0172	11.8926	1.68316	0.0923703
Residual standard error: 0.1112 on 11857 degrees of freedom
(3 observations deleted due to missingness)
Multiple R-squared: 0.0009134,	Adjusted R-squared: 0.0004921

### Sheet: CALL_summary_R-sq
Call:
lm(formula = avgR_squared ~ class.x * NS, data = quantDat)
Residuals	:
Min	1Q	Median	3Q	Max
-0.10897	-0.05053	-0.01204	0.03851	0.3281
	Estimate	Std. Error	t value	Pr(>|t|)
(Intercept)	0.0991544	0.00074551	133.002	0
class.xindirect_n-mt	-0.00834832	0.00376063	-2.21993	0.0264426
class.xdirect_n-mt	-0.0120749	0.00991693	-1.2176	0.223399
NS	0.67397	0.835386	0.806777	0.419811
class.xindirect_n-mt:NS	8.68797	4.46431	1.9461	0.0516668
class.xdirect_n-mt:NS	16.028	6.81389	2.35225	0.0186763
Residual standard error: 0.06369 on 11857 degrees of freedom
(3 observations deleted due to missingness)
Multiple R-squared: 0.001103,	Adjusted R-squared: 0.0006822

### Sheet: CALL_summary_pcor
Call:
lm(formula = avgP_cor ~ class.x * NS, data = quantDat)
Residuals	:
Min	1Q	Median	3Q	Max
-0.29315	-0.06152	-0.00441	0.05393	0.34159
	Estimate	Std. Error	t value	Pr(>|t|)
(Intercept)	0.0117299	0.00103482	11.3352	1.24694e-29
class.xindirect_n-mt	-0.0121482	0.00522058	-2.32697	0.0199834
class.xdirect_n-mt	-0.00568929	0.0137669	-0.413257	0.679425
NS	1.38416	1.15967	1.19359	0.232664
class.xindirect_n-mt:NS	5.71113	6.19747	0.921526	0.356794
class.xdirect_n-mt:NS	20.0247	9.45923	2.11695	0.0342853
Residual standard error: 0.08842 on 11859 degrees of freedom
(1 observation deleted due to missingness)
Multiple R-squared: 0.001193,	Adjusted R-squared: 0.0007721
F-statistic: 2.834 on 5 and 11859 DF, p-value: 0.01462

### Sheet: CHAF_summary_D-prime
Call:
lm(formula = avgD_prime ~ class.x * NS, data = quantDat)
Residual	s:
Min	1Q	Median	3Q	Max
-1.42759	-0.13455	0.00515	0.14062	0.57542
	Estimate	Std. Error	t value	Pr(>|t|)
(Intercept)	0.427589	0.00229253	186.514	0
class.xindirect_n-mt	-0.000893543	0.0115665	-0.0772527	0.938424
class.xdirect_n-mt	-0.0116593	0.0305015	-0.382252	0.702281
NS	-1.59061	2.56974	-0.618977	0.535944
class.xindirect_n-mt:NS	15.861	13.731	1.15513	0.248062
class.xdirect_n-mt:NS	18.6194	20.9576	0.888434	0.374325
Residual standard error: 0.1959 on 11854 degrees of freedom
Multiple R-squared: 0.0002371,	Adjusted R-squared: -0.0001846
F-statistic: 0.5623 on 5 and 11854 DF, p-value: 0.729

### Sheet: CHAF_summary_R-sq
Call:
lm(formula = avgR_squared ~ class.x * NS, data = quantDat)
Residuals:
Min 1Q Median 3Q Max
-0.048762	-0.017113	-0.005177	0.01048	0.18057
	Estimate	Std. Error	t value	Pr(>|t|)
(Intercept)	0.0318098	0.000302408	105.188	0
class.xindirect_n-mt	-0.000896719	0.00152574	-0.587727	0.556726
class.xdirect_n-mt	-0.00123797	0.00402346	-0.307689	0.758324
NS	0.52696	0.338974	1.55457	0.120075
class.xindirect_n-mt:NS	0.476519	1.81125	0.263088	0.792487
class.xdirect_n-mt:NS	6.11645	2.76452	2.21248	0.0269524
Residual standard error: 0.02584 on 11854 degrees of freedom
Multiple R-squared: 0.0008885,	Adjusted R-squared: 0.0004671
F-statistic: 2.108 on 5 and 11854 DF, p-value: 0.06133

### Sheet: CHAF_summary_pcor
Call:
lm(formula = avgP_cor ~ class.x * NS, data = quantDat)
Residuals	:
Min	1Q	Median	3Q	Max
-0.25862	-0.0566	-0.00096	0.05417	0.32457
	Estimate	Std. Error	t value	Pr(>|t|)
(Intercept)	0.0072856	0.000947803	7.68683	1.62712e-14
class.xindirect_n-mt	0.00307423	0.00478194	0.642883	0.520312
class.xdirect_n-mt	0.00811229	0.0126103	0.643309	0.520036
NS	3.17337	1.06241	2.98696	0.00282339
class.xindirect_n-mt:NS	-3.24864	5.6768	-0.572267	0.567152
class.xdirect_n-mt:NS	5.85624	8.6645	0.675889	0.499124
Residual standard error: 0.08099 on 11854 degrees of freedom
Multiple R-squared: 0.001015,	Adjusted R-squared: 0.0005938
F-statistic: 2.409 on 5 and 11854 DF, p-value: 0.03422

### Sheet: HUEXSTAC_summary_allelefreq
Call:
lm(formula = avgAFreq ~ class.x * NS, data = quantDat)
Residuals	:
Min	1Q	Median	3Q	Max
-0.83538	-0.02225	0.09791	0.12706	0.18866
	Estimate	Std. Error	t value	Pr(>|t|)
(Intercept)	0.841449	0.002451	343.303	<2e-16
class.xnon-interacting n-mt	-0.008415	0.011892	-0.708	0.47921
class.xinteracting n-mt	0.030294	0.035231	0.86	0.38988
NS	-9.88576	3.37541	-2.929	0.00341
class.xnon-interacting n-mt:NS	18.3304	14.3376	1.278	0.2011
class.xinteracting n-mt:NS	4.94733	25.6322	0.193	0.84695
Residual standard error: 0.2089 on 11102 degrees of freedom
Multiple R-squared: 0.000919,	Adjusted R-squared: 0.0004691
F-statistic: 2.042 on 5 and 11102 DF, p-value: 0.06952
